# Microbial glutamate metabolism predicts intravenous cocaine self-administration in Diversity Outbred mice

**DOI:** 10.1101/2022.09.11.507297

**Authors:** Thi Dong Binh Tran, Hoan Nguyen, Erica Sodergren, Center for Systems Neurogenetics of Addiction, Price E Dickson, Susan N Wright, Vivek M Philip, George M. Weinstock, Elissa J. Chesler, Yanjiao Zhou, Jason A. Bubier

## Abstract

The gut microbiome is thought to play a critical role in the onset and development of psychiatric disorders, including depression and substance use disorder (SUD). To test the hypothesis that the microbiome affects addiction predisposing behaviors and cocaine intravenous self-administration (IVSA) and to identify specific microbes involved in the relationship, we performed 16S rRNA gene sequencing on feces from 228 diversity outbred mice. Twelve open field measures, two light-dark assay measures, one hole board and novelty place preference measure significantly differed between mice that acquired cocaine IVSA (ACQ) and those that failed to acquire IVSA (FACQ). We found that ACQ mice are more active and exploratory and display decreased fear than FACQ mice. The microbial abundances that differentiated ACQ from FACQ mice were an increased abundance of *Barnesiella, Ruminococcus*, and *Robinsoniella* and decreased *Clostridium IV* in ACQ mice. There was a sex-specific correlation between ACQ and microbial abundance, a reduced *Lactobacillus* abundance in ACQ male mice, and a decreased *Blautia* abundance in female ACQ mice. The abundance of *Robinsoniella* was correlated, and *Clostridium IV* inversely correlated with the number of doses of cocaine self-administered during acquisition. Functional analysis of the microbiome composition of a subset of mice suggested that gut-brain modules encoding glutamate metabolism genes are associated with the propensity to self-administer cocaine. These findings establish associations between the microbiome composition and glutamate metabolic potential and the ability to acquire cocaine IVSA thus indicating the potential translational impact of targeting the gut microbiome or microbial metabolites for treatment of SUD.

**HIGHLIGHTS:**

- Correlational analysis of novelty behaviors to IVSA acquisition shows that mice that acquire cocaine IVSA are more active and exploratory and have decreased fear than those that failed-to-acquire IVSA.
- The gut microbiome profiling of 228 diversity outbred mice indicates the relative abundances of *Barnesiella, Ruminococcus, Robinsoniella* and *Clostridium* IV are associated with the ability to self-administer cocaine.
- Associations between the gut microbiome and IVSA acquisition are sex-specific. Decreased relative abundances of *Lactobacillus and Blautia* are associated with IVSA in male and female mice, respectively.
- The relative abundances of *Robinsoniella* and *Clostridium* IV were correlated with the number of infusions of self-administered cocaine.
- Functional potential analysis of the gut microbiome supports a role for microbiomes encoding glutamate metabolism in the ability to self-administer cocaine.
