## Supplementary material for "Microbial glutamate metabolism predicts intravenous cocaine self-administration in Diversity Outbred mice": Sup Table 2

### Sheet: summary_wilcox_genera_behavior_
	Genera	Total, n=228									Female, n=107									Male, n=121
		Acquired, n=128		Not acquired, n=100		Wilcoxon rank sum test					Acquired, n=61		Not acquired, n=46		Wilcoxon rank sum test					Acquired, n=67		Not acquired, n=54		Wilcoxon rank sum test
		mean	sd	mean	sd	p.value	padj	W	Z	r	mean	sd	mean	sd	p.value	padj	W	Z	r	mean	sd	mean	sd	p.value	padj	W	Z	r
1	Acetatifactor	0.107585	0.164748	0.103908	0.165816	0.442373	0.66356	6778.5	-0.768192	0.0508747	0.122859	0.182739	0.138215	0.195593	0.769193	0.847765	1356	-0.29343	0.028367	0.0936785	0.146485	0.0746835	0.130327	0.196818	0.503621	2055.5	-1.29067	0.0854768
2	Akkermansia	0.180613	0.360226	0.210418	0.564678	0.514855	0.714954	6720	-0.651297	0.0431332	0.190109	0.362829	0.114733	0.173616	0.545303	0.753037	1499	-0.604814	0.0584695	0.171966	0.36036	0.291926	0.745185	0.668242	0.889259	1891	-0.428561	0.0283822
3	Alistipes	0.256965	0.787531	0.298906	0.864974	0.845371	0.941597	6311	-0.195028	0.012916	0.149891	0.347571	0.52986	1.21739	0.330421	0.584036	1260	-0.973266	0.0940892	0.35445	1.03119	0.102168	0.231234	0.598234	0.867439	1902	-0.526942	0.0348976
4	Anaerofustis	0.013554	0.022353	0.015519	0.0273776	0.925556	0.950098	6355.5	-0.0934379	0.00618808	0.0100552	0.014738	0.0105854	0.0266511	0.420027	0.664406	1521	-0.806375	0.0779552	0.0167395	0.0272466	0.0197217	0.0275296	0.461665	0.757827	1671	-0.736109	0.04875
5	Anaeroplasma	0.150463	0.47092	0.139882	0.323974	0.982777	0.987085	6411	-0.0215876	0.00142967	0.157949	0.438235	0.203495	0.439578	0.555677	0.755374	1310	-0.589274	0.0569673	0.143647	0.502037	0.0856938	0.159656	0.546077	0.805232	1923	-0.603649	0.0399776
6	Anaerostipes	0.886866	0.997227	1.00894	1.10455	0.494006	0.714954	6061.5	-0.683951	0.0452957	0.919139	1.00224	1.07046	1.09064	0.475092	0.725141	1289	-0.714218	0.0690461	0.857482	0.999286	0.956538	1.12378	0.709159	0.889259	1737	-0.372986	0.0247016
7	Anaerotruncus	0.175416	0.183902	0.169171	0.159127	0.865836	0.941597	6484	-0.168949	0.011189	0.194569	0.216347	0.18769	0.148058	0.811011	0.860463	1364.5	-0.239122	0.0231168	0.157979	0.147916	0.153396	0.167736	0.648213	0.889259	1897	-0.456246	0.0302156
8	Anaerovorax	3.54312	3.00781	3.48319	2.80836	0.928257	0.950098	6355	-0.0900384	0.00596294	3.40224	2.7202	3.47599	2.67555	0.75543	0.847765	1353	-0.311487	0.0301126	3.67137	3.26292	3.48933	2.94177	0.840901	0.937928	1848	-0.200741	0.0132944
9	Barnesiella	7.15466	5.06186	5.82506	4.66423	0.035977	0.1565	7437	-2.09719	0.13889	7.76073	5.4853	6.31235	5.22603	0.135043	0.415082	1641	-1.49451	0.14448	6.60286	4.61541	5.40995	4.13112	0.132515	0.480367	2098	-1.50426	0.0996219
10	Blautia	0.015511	0.0224061	0.0157142	0.0171857	0.208127	0.393632	5791.5	-1.25873	0.0833615	0.0147111	0.0214502	0.0171896	0.0156471	0.0432626	0.360021	1086.5	-2.02117	0.195393	0.0162393	0.02338	0.0144574	0.0184476	0.952862	0.986893	1820.5	-0.0591125	0.00391482
11	Butyricicoccus	0.138463	0.226856	0.151882	0.218505	0.511466	0.714954	6075.5	-0.656556	0.0434815	0.17299	0.30232	0.141561	0.148113	0.522643	0.733387	1301	-0.639276	0.0618012	0.107027	0.117623	0.160675	0.265302	0.753862	0.889259	1748.5	-0.313551	0.0207654
12	Butyrivibrio	1.08941	2.19611	1.04675	2.61664	0.109855	0.273068	7154.5	-1.59884	0.105886	0.984255	2.25213	0.88503	1.99627	0.757892	0.847765	1450.5	-0.30825	0.0297997	1.18514	2.15635	1.18451	3.06001	0.0669452	0.388282	2143	-1.83204	0.12133
13	Christensenella	0.00410551	0.0070451	0.00247149	0.00558885	0.0679187	0.225059	7111.5	-1.82555	0.1209	0.00315986	0.00680401	0.00143147	0.00396076	0.181353	0.463142	1553.5	-1.3366	0.129214	0.00496647	0.00720012	0.00335743	0.00657928	0.194096	0.503621	2019.5	-1.29856	0.0859989
14	Clostridium.IV	0.220536	0.221841	0.291316	0.266447	0.0291717	0.143103	5321.5	-2.18116	0.144451	0.170396	0.131792	0.302859	0.296851	0.012594	0.357498	1006	-2.49505	0.241206	0.266186	0.272891	0.281484	0.239955	0.519616	0.793099	1685	-0.643937	0.0426458
15	Clostridium.XlVa	2.67574	2.1547	3.12919	2.65821	0.157568	0.341264	5701	-1.4133	0.0935981	2.73972	2.19368	3.22307	2.72874	0.369876	0.618831	1260	-0.896705	0.0866878	2.61748	2.13348	3.04921	2.61966	0.279289	0.559115	1601	-1.08192	0.0716518
16	Clostridium.XlVb	0.0852674	0.150635	0.065762	0.120571	0.579639	0.730849	6672	-0.553913	0.0366838	0.0660912	0.126939	0.0403685	0.0511721	0.689408	0.824448	1339.5	-0.399659	0.0386365	0.102726	0.168419	0.0873934	0.154581	0.331957	0.601673	1994	-0.970179	0.0642517
17	Clostridium.XVIII	0.937155	1.68273	1.01831	2.17479	0.561444	0.718318	6112.5	-0.580698	0.0384577	1.01483	1.53477	1.16987	2.20242	0.657307	0.816616	1332	-0.443634	0.0428877	0.86644	1.81567	0.889211	2.16318	0.651978	0.889259	1722	-0.451017	0.0298693
18	Coprobacillus	1.14865	1.67503	1.1564	1.84221	0.987085	0.987085	6408.5	-0.0161867	0.00107199	1.17816	1.71795	1.2686	2.312	0.791554	0.860463	1445.5	-0.264293	0.0255501	1.12178	1.64751	1.06082	1.33434	0.914878	0.980675	1788	-0.106888	0.00707885
19	Coprococcus	0.163577	0.183375	0.151858	0.173854	0.617881	0.757122	6647	-0.498855	0.0330375	0.169342	0.165236	0.177663	0.188949	0.892366	0.924236	1381	-0.135311	0.013081	0.158329	0.199563	0.129876	0.158352	0.441721	0.739034	1957	-0.76929	0.0509474
20	Dorea	0.0587666	0.144528	0.100274	0.325201	0.393167	0.613915	6796	-0.853888	0.0565501	0.0678117	0.1602	0.0805301	0.361257	0.0920255	0.39863	1649	-1.68481	0.162877	0.0505314	0.1293	0.117092	0.293444	0.665213	0.889259	1729.5	-0.432727	0.028658
21	Eisenbergiella	8.80901	7.70463	7.44942	7.32001	0.126859	0.29044	7155	-1.52661	0.101102	8.50269	8.32674	7.74657	8.34865	0.666434	0.816616	1472	-0.431048	0.041671	9.0879	7.14342	7.19629	6.3849	0.123376	0.480367	2105	-1.54076	0.102039
22	Enterococcus	0.0455505	0.420401	0.00969969	0.0621715	0.54227	0.714954	6629.5	-0.609384	0.0403574	0.00785653	0.0258387	0.017631	0.0912552	0.769674	0.847765	1367	-0.292801	0.0283061	0.0798688	0.58049	0.00294342	0.00696083	0.268124	0.559115	1970.5	-1.10739	0.0733388
23	Enterorhabdus	3.77615	4.10195	4.68712	5.04558	0.113824	0.275075	5618	-1.58124	0.10472	3.8915	4.55008	5.35543	6.57257	0.599279	0.789958	1319	-0.525438	0.050796	3.67113	3.67867	4.11781	3.18707	0.125936	0.480367	1515	-1.53033	0.101348
24	Erysipelotrichaceae_incertae_sedis	0.249727	0.372914	0.369305	0.586164	0.40222	0.613915	5985.5	-0.837663	0.0554756	0.216735	0.236312	0.395235	0.625988	0.335653	0.584036	1249.5	-0.96279	0.0930764	0.279765	0.463579	0.347215	0.554981	0.756381	0.889259	1749	-0.310237	0.0205459
25	Escherichia.Shigella	0.327263	2.60224	0.126981	0.591403	0.64465	0.778952	6618	-0.461207	0.0305442	0.570093	3.69755	0.224803	0.856026	0.565916	0.757457	1491.5	-0.574077	0.0554981	0.106179	0.705102	0.0436511	0.125577	0.92953	0.980675	1825.5	-0.0884364	0.00585684
26	Flavonifractor	0.125895	0.0985065	0.12364	0.107785	0.542505	0.714954	6701.5	-0.60903	0.040334	0.116542	0.0911824	0.134101	0.103443	0.392106	0.640175	1266.5	-0.855805	0.0827338	0.134409	0.104686	0.11473	0.111533	0.115331	0.480367	2111.5	-1.57468	0.104286
27	Fusicatenibacter	0.709217	1.82913	0.617075	0.817792	0.246304	0.447175	5826.5	-1.15937	0.0767813	0.615764	1.04943	0.645262	0.89871	0.228184	0.504075	1211	-1.20505	0.116496	0.794301	2.32839	0.593063	0.749796	0.71707	0.889259	1739	-0.362378	0.023999
28	Intestinimonas	0.293266	0.362568	0.310198	0.393479	0.520569	0.714954	6718	-0.642469	0.0425486	0.306193	0.409179	0.385609	0.444477	0.691778	0.824448	1339.5	-0.396443	0.0383256	0.281496	0.316938	0.245958	0.335146	0.239551	0.548445	2035	-1.17611	0.0778898
29	Lachnospiracea_incertae_sedis	0.172051	0.367129	0.176137	0.341158	0.888712	0.947479	6330.5	-0.139934	0.00926737	0.132613	0.230222	0.194687	0.399368	0.495728	0.733387	1294.5	-0.681227	0.0658567	0.207958	0.456537	0.160336	0.285362	0.610387	0.870552	1907	-0.509521	0.0337439
30	Lactobacillus	11.4251	13.7837	14.9061	17.7399	0.0841826	0.241399	5546	-1.72692	0.114368	10.9117	12.603	8.8123	11.7363	0.828133	0.868043	1438	-0.217097	0.0209876	11.8925	14.8568	20.097	20.2783	0.0107019	0.116383	1319	-2.55228	0.169029
31	Lactonifactor	0.0469096	0.081667	0.0816364	0.163758	0.286913	0.499228	5874.5	-1.06492	0.070526	0.0594881	0.108522	0.115269	0.207128	0.0567967	0.360021	1100	-1.90487	0.184151	0.0354574	0.0429874	0.052986	0.108845	0.881213	0.958319	1838	-0.149432	0.00989639
32	Marvinbryantia	0.105187	0.218738	0.104627	0.196566	0.7624	0.872747	6254	-0.302331	0.0200224	0.105565	0.185596	0.101311	0.226071	0.261223	0.541105	1578	-1.12351	0.108613	0.104843	0.246482	0.107452	0.169593	0.16479	0.503621	1550	-1.38914	0.091998
33	Mobilitalea	0.199406	0.386708	0.214416	0.539521	0.898698	0.947479	6337	-0.127307	0.0084311	0.213315	0.409986	0.318965	0.709987	0.122742	0.404251	1159	-1.54336	0.149203	0.186743	0.366889	0.125355	0.313303	0.142529	0.496002	2089	-1.46644	0.0971171
34	Murimonas	0.0393784	0.0441243	0.0543257	0.0833336	0.550597	0.714954	6105.5	-0.596866	0.0395284	0.0354666	0.0399789	0.0483745	0.0611509	0.307393	0.581373	1241	-1.02071	0.0986756	0.0429398	0.0476066	0.0593953	0.0986908	0.877438	0.958319	1839	-0.154218	0.0102133
35	Oscillibacter	0.70192	0.935612	0.58701	0.860441	0.202415	0.393632	7030.5	-1.2747	0.0844192	0.661548	0.933847	0.678852	1.01421	1	1	1403.5	0	0	0.738676	0.942738	0.508774	0.704282	0.095734	0.480367	2129	-1.6659	0.110327
36	Parvibacter	0.0629147	0.110939	0.0860318	0.150543	0.903917	0.947479	6340	-0.120715	0.00799453	0.0394606	0.0529908	0.0604982	0.128311	0.434787	0.675473	1527	-0.781026	0.0755046	0.0842684	0.14198	0.107783	0.165247	0.530951	0.796426	1688.5	-0.626555	0.0414946
37	Pseudoflavonifractor	0.178659	0.138404	0.183499	0.142145	0.747672	0.8673	6240.5	-0.32171	0.0213058	0.187047	0.143177	0.232331	0.164366	0.125457	0.404251	1159	-1.53226	0.14813	0.171022	0.134535	0.141901	0.104741	0.414499	0.735948	1966	-0.816001	0.054041
38	Robinsoniella	0.0668955	0.0854771	0.064954	0.128444	0.0308869	0.143103	7458.5	-2.15853	0.142952	0.0704164	0.0833871	0.0785159	0.165822	0.0895024	0.39863	1672	-1.69803	0.164155	0.0636899	0.0878406	0.0534013	0.0847036	0.193226	0.503621	2056	-1.3011	0.0861672
39	Roseburia	0.567861	0.804012	0.809356	1.09017	0.160825	0.341264	5706.5	-1.4023	0.0928697	0.473103	0.818069	0.548566	0.756395	0.30046	0.580888	1238	-1.03545	0.100101	0.654133	0.787176	1.03151	1.27471	0.282771	0.559115	1602.5	-1.07412	0.071135
40	Ruminococcus	0.345524	0.595623	0.188151	0.38232	0.00423835	0.0478678	7801	-2.85986	0.189399	0.247122	0.540049	0.127108	0.222154	0.104011	0.39863	1656	-1.62571	0.157163	0.435113	0.632789	0.24015	0.474489	0.0121528	0.117477	2289	-2.50768	0.166075
41	Ruminococcus2	0.436462	0.624642	0.488801	0.801958	0.736966	0.866433	6566.5	-0.335874	0.0222438	0.497277	0.815907	0.419329	0.434501	0.621324	0.794929	1324	-0.493975	0.0477543	0.381092	0.372936	0.547981	1.0165	0.33084	0.601673	1996	-0.972423	0.0644003
42	Syntrophococcus	0.356507	0.522528	0.317635	0.360246	0.855501	0.941597	6309.5	-0.182104	0.0120601	0.385959	0.637191	0.297749	0.344336	0.76981	0.847765	1356	-0.292623	0.028289	0.329693	0.393387	0.334575	0.375644	0.977122	0.99792	1803	-0.0286776	0.00189922
43	unclassified_Bacteroidales	11.9461	9.95492	11.0881	9.65337	0.532497	0.714954	6709	-0.624199	0.0413386	13.8651	11.2589	12.989	10.5669	0.803701	0.860463	1443	-0.24856	0.0240292	10.1989	8.30372	9.46876	8.57056	0.48638	0.769365	1943	-0.696078	0.0460989
44	unclassified_Clostridiales	0.77874	0.80257	0.984905	1.18016	0.205658	0.393632	5774	-1.2656	0.0838162	0.709717	0.715569	0.873129	0.619169	0.0553501	0.360021	1098	-1.91612	0.185238	0.841582	0.87495	1.08012	1.502	0.99792	0.99792	1808	-0.00260703	0.000172655
45	unclassified_Coriobacteriaceae	2.91882	3.32382	3.04654	3.4069	0.324942	0.543249	5913	-0.984353	0.0651904	2.77874	3.29502	3.18589	4.20629	0.612464	0.794929	1322	-0.50656	0.048971	3.04636	3.36954	2.92783	2.57439	0.435684	0.739034	1659	-0.779503	0.0516238
46	unclassified_Erysipelotrichaceae	0.167503	0.251874	0.190649	0.244482	0.272333	0.48353	5857	-1.09771	0.0726973	0.151285	0.233145	0.193779	0.222918	0.201434	0.468902	1199.5	-1.27748	0.123498	0.182269	0.268693	0.187982	0.263516	0.824621	0.937928	1766	-0.221605	0.0146762
47	unclassified_Firmicutes	0.605442	0.726171	0.804698	0.832415	0.0698459	0.225059	5503.5	-1.81291	0.120063	0.482044	0.563495	0.824909	0.942742	0.109967	0.39863	1148.5	-1.59834	0.154518	0.717789	0.836152	0.787481	0.734197	0.426529	0.739034	1656	-0.795145	0.0526598
48	unclassified_Lachnospiraceae	16.2096	9.64473	17.6072	10.3982	0.341107	0.549562	5929	-0.951979	0.0630464	15.2163	9.75055	18.036	11.0742	0.253404	0.537712	1221	-1.14212	0.110413	17.1139	9.53007	17.2419	9.87638	0.935587	0.980675	1793	-0.080818	0.0053523
49	unclassified_Peptococcaceae.1	0.562609	1.43531	0.718037	1.93087	0.518797	0.714954	6668	-0.6452	0.0427294	0.386005	0.888653	0.533979	1.79233	0.169668	0.463142	1570	-1.37327	0.132759	0.723399	1.78638	0.874827	2.04503	0.830384	0.937928	1772	-0.214209	0.0141863
50	unclassified_Porphyromonadaceae	17.0707	13.5059	13.7096	11.6572	0.100603	0.270561	7212	-1.64194	0.10874	17.4509	13.708	15.5082	13.446	0.518928	0.733387	1506	-0.644999	0.0623544	16.7246	13.4134	12.1775	9.75344	0.122112	0.480367	2106	-1.54597	0.102384
51	unclassified_Ruminococcaceae	1.69325	2.2191	1.50931	1.06162	0.799551	0.903388	6274	-0.253929	0.0168168	1.22352	0.825742	1.56505	1.14063	0.179115	0.463142	1189	-1.34348	0.12988	2.12092	2.90969	1.46183	0.997782	0.21948	0.53041	2045	-1.22791	0.0813205
	Behavior
1	OFA.distance.traveled.first.five	-0.00624646	0.931161	-0.166756	0.981312	0.246717	0.447175	6973	-1.15836	0.0767142	0.195311	0.913841	0.116862	1.04091	0.745883	0.847765	1455	-0.324072	0.0313293	-0.189754	0.915159	-0.408356	0.865748	0.26117	0.559115	2025	-1.12363	0.0744143
2	OFA.distance.traveled.last.five	0.00367018	0.986504	-0.282631	0.914269	0.0186662	0.108264	7563	-2.35213	0.155774	0.300194	0.894814	0.00233495	0.930523	0.084107	0.39863	1678	-1.72734	0.166988	-0.266299	0.994735	-0.525381	0.834074	0.113541	0.480367	2113	-1.58247	0.104802
3	OFA.distance.traveled.slope	-0.028261	0.946634	0.0120568	0.885567	0.667226	0.795187	6187	-0.429959	0.0284747	-0.0439739	0.991382	-0.0946668	0.965139	0.977409	0.988775	1408	-0.028317	0.00273751	-0.0139552	0.911274	0.10297	0.809742	0.674681	0.889259	1728	-0.419732	0.0277974
4	OFA.pct.dist.center	0.193661	0.959137	-0.0784523	1.09862	0.105737	0.270561	7200	-1.61766	0.107132	0.315651	0.931165	-0.0552679	1.0448	0.0417826	0.360021	1727	-2.03568	0.196796	0.0825948	0.977587	-0.098202	1.15187	0.752419	0.889259	1870	-0.315451	0.0208912
5	OFA.pct.dist.corner	-0.181636	0.917678	-0.0664233	0.928824	0.399385	0.613915	5983	-0.842719	0.0558104	-0.202601	0.853049	0.0212244	0.820315	0.179115	0.463142	1189	-1.34348	0.12988	-0.162549	0.978852	-0.141086	1.0138	0.99792	0.99792	1808	-0.00260703	0.000172655
6	OFA.pct.dist.perimeter	-0.155542	0.981335	0.120175	1.10656	0.0816695	0.241399	5539	-1.74108	0.115306	-0.298609	0.95908	0.0984223	1.07258	0.0261176	0.357498	1049	-2.22446	0.215047	-0.0252867	0.990316	0.138704	1.14442	0.828689	0.937928	1767	-0.216384	0.0143304
7	OFA.pct.resting.time.center	0.154721	0.910185	-0.163127	1.05972	0.0425201	0.176155	7403	-2.02839	0.134334	0.284276	0.827146	-0.0382591	1.07117	0.091108	0.39863	1672	-1.68958	0.163338	0.0367683	0.970827	-0.269497	1.04807	0.300673	0.581301	2008	-1.03499	0.068544
8	OFA.pct.resting.time.corner	-0.0765852	0.87083	0.153255	1.03813	0.0519662	0.188377	5439	-1.94341	0.128706	-0.136748	0.778722	0.0919921	1.04939	0.189513	0.463142	1194	-1.31202	0.126838	-0.0218101	0.949509	0.205442	1.03541	0.189744	0.503621	1557	-1.31134	0.0868454
9	OFA.pct.resting.time.perimeter	0.0778626	0.919632	-0.0715431	1.07499	0.134587	0.300232	7140	-1.49626	0.099092	0.0971169	0.840705	-0.07674	0.996788	0.286149	0.565795	1573	-1.06661	0.103113	0.0603325	0.992064	-0.067116	1.1467	0.323121	0.601673	1999	-0.988065	0.0654362
10	OFA.pct.time.center	0.193304	0.960757	-0.0494563	1.06396	0.124858	0.29044	7159	-1.5347	0.101638	0.297008	0.92899	-0.0375714	1.084	0.0561557	0.360021	1707	-1.90983	0.18463	0.0988871	0.986216	-0.0595804	1.0567	0.756381	0.889259	1869	-0.310237	0.0205459
11	OFA.pct.time.corner	-0.0606248	0.911724	-0.23668	1.06344	0.204934	0.393632	7027	-1.26762	0.0839502	0.180183	0.894402	-0.0251926	0.958488	0.506769	0.733387	1509	-0.663877	0.0641794	-0.279868	0.877431	-0.416835	1.12273	0.233491	0.548445	2038	-1.19141	0.0789033
12	OFA.pct.time.perimeter	-0.158852	0.990075	0.0950143	1.03309	0.0860157	0.241399	5551	-1.7168	0.113698	-0.317963	0.953734	0.0520401	1.08161	0.0287642	0.357498	1055	-2.1867	0.211397	-0.0139887	1.00728	0.131622	0.998657	0.720969	0.889259	1740	-0.357163	0.0236537
13	OFA.total.ambulatory.time	0.050602	0.830387	-0.329961	0.883697	0.00177169	0.044734	7945.5	-3.12605	0.207028	0.321306	0.812519	0.0264095	0.836845	0.106512	0.39863	1660	-1.61407	0.156038	-0.19586	0.772841	-0.633537	0.812388	0.00350165	0.0863026	2369.5	-2.91988	0.193374
14	OFA.total.distance.traveled	0.0225169	0.82212	-0.35608	0.903626	0.0027214	0.044734	7882	-2.99757	0.198519	0.312816	0.82494	-0.0359905	0.849677	0.0620726	0.360021	1700	-1.86578	0.180371	-0.241785	0.730135	-0.628749	0.864627	0.0103858	0.116383	2301	-2.56271	0.16972
15	OFA.total.distance.traveled.in.center	0.106179	0.870485	-0.250436	0.935348	0.00440164	0.0478678	7808	-2.84784	0.188603	0.378182	0.874845	-0.0304699	0.953829	0.0187577	0.357498	1777	-2.35031	0.227213	-0.141466	0.794777	-0.437815	0.885422	0.127231	0.480367	2102	-1.52511	0.101003
16	OFA.total.distance.traveled.in.corner	-0.0457627	0.793481	-0.339011	0.865134	0.00957306	0.0683304	7681	-2.59088	0.171585	0.220485	0.751166	0.00975654	0.839812	0.204808	0.468902	1605	-1.26797	0.12258	-0.288167	0.757234	-0.636109	0.777	0.0180506	0.13842	2263	-2.36458	0.156598
17	OFA.total.distance.traveled.in.perimeter	0.00139614	0.837802	-0.321405	0.871129	0.0125679	0.0781005	7634	-2.49578	0.165287	0.260313	0.857739	0.0310569	0.789061	0.359885	0.613922	1549	-0.915583	0.0885128	-0.234334	0.750631	-0.621651	0.830178	0.00595191	0.0863026	2337	-2.75042	0.182151
18	OFA.total.resting.time	-0.0989052	0.945616	0.369552	1.00446	0.00152673	0.044734	4833	-3.16956	0.209909	-0.579391	0.89425	-0.142969	0.901509	0.0197305	0.357498	1032	-2.33143	0.225388	0.338552	0.765512	0.806143	0.878849	0.00595191	0.0863026	1281	-2.75042	0.182151
19	OFA.total.resting.time.in.center	0.160821	0.898709	-0.0159809	1.07559	0.313151	0.534198	6899	-1.00863	0.0667983	0.0701571	0.768936	-0.0652973	1.03274	0.39735	0.640175	1538	-0.846364	0.0818211	0.243365	1.00107	0.0260293	1.11871	0.479874	0.769365	1945	-0.706506	0.0467895
20	OFA.total.resting.time.in.corner	-0.0709025	0.932026	0.294081	1.10038	0.00876128	0.0683304	5104	-2.62123	0.173595	-0.326514	0.872281	0.0230837	1.08221	0.072406	0.393707	1117	-1.79656	0.17368	0.161818	0.929767	0.524931	1.07207	0.057364	0.383898	1444	-1.90053	0.125865
21	OFA.total.resting.time.in.perimeter	0.0785344	0.961369	0.212063	1.04286	0.330945	0.543249	5919	-0.972213	0.0643864	-0.226249	0.893084	-0.102915	0.904383	0.269436	0.545137	1227	-1.10436	0.106763	0.356024	0.943044	0.480378	1.08515	0.720969	0.889259	1740	-0.357163	0.0236537
22	OFA.total.time.in.center	0.118289	0.871486	-0.241869	0.951084	0.0030851	0.044734	7863	-2.95913	0.195973	0.368017	0.854163	0.00992261	1.00447	0.021809	0.357498	1768	-2.29368	0.221738	-0.109076	0.82949	-0.456359	0.855039	0.0623173	0.387258	2167	-1.86403	0.123448
23	OFA.total.time.in.corner	0.0167448	0.85222	-0.358907	0.863422	0.00298526	0.044734	7868	-2.96925	0.196643	0.351699	0.849955	0.0292392	0.822111	0.185302	0.463142	1614	-1.32461	0.128055	-0.288213	0.73667	-0.68955	0.7593	0.00253632	0.0863026	2388.5	-3.01897	0.199936
24	OFA.total.time.in.perimeter	0.00102796	0.82106	-0.312089	0.856887	0.00881342	0.0683304	7695	-2.61921	0.173461	0.227408	0.803763	0.0569779	0.814023	0.510806	0.733387	1508	-0.657584	0.063571	-0.205079	0.787028	-0.62648	0.768111	0.0044513	0.0863026	2355	-2.84427	0.188367
25	LD.pct.ambulatory.Counts.in.light	0.128958	1.11264	-0.100556	0.87205	0.104867	0.270561	7202	-1.6217	0.1074	0.0792932	1.17258	-0.110117	0.86636	0.324721	0.584036	1560	-0.984803	0.0952045	0.174175	1.062	-0.092412	0.884914	0.189744	0.503621	2061	-1.31134	0.0868454
26	LD.pct.ambulatory.time.in.light	0.104896	1.08367	-0.0799191	0.887572	0.189475	0.392484	7049	-1.31213	0.0868981	0.00647679	1.12176	-0.105417	0.8619	0.657308	0.816616	1474	-0.443633	0.0428876	0.194502	1.04817	-0.058199	0.91637	0.191511	0.503621	2060	-1.30612	0.0865001
27	LD.pct.distance.traveled.in.light	0.128975	1.06337	-0.120875	0.855539	0.0549674	0.191287	7349	-1.91913	0.127098	0.0810377	1.14352	-0.109839	0.833823	0.315533	0.584036	1563	-1.00368	0.0970295	0.17262	0.991483	-0.130277	0.881311	0.112358	0.480367	2114	-1.58768	0.105147
28	LD.pct.resting.time.in.light	0.214883	0.935679	-0.0901032	0.918828	0.00801159	0.0683304	7711	-2.65158	0.175605	0.260626	1.01979	-0.00999973	0.930383	0.138361	0.415082	1639	-1.48192	0.143263	0.173237	0.857642	-0.158339	0.911985	0.0190924	0.13842	2259	-2.34372	0.155217
29	LD.pct.time.in.light	0.203386	0.993338	-0.118262	0.918654	0.0102103	0.0683304	7670	-2.56863	0.170111	0.244689	1.07466	-0.00777424	0.919753	0.191645	0.463142	1611	-1.30573	0.12623	0.165781	0.919655	-0.212381	0.915704	0.0190922	0.13842	2259	-2.34373	0.155217
30	LD.total.transitions	-0.0879689	0.805542	-0.125515	0.901991	0.593928	0.738167	6664	-0.533153	0.0353089	0.0176042	0.776427	0.0138709	0.918168	0.962357	0.985001	1411	-0.0471961	0.00456262	-0.184088	0.825179	-0.244252	0.879041	0.496222	0.770917	1940	-0.680446	0.0450636
31	HB.Novel.Entries	0.111653	0.978771	-0.0910548	0.868552	0.0802312	0.241399	7265	-1.74935	0.115853	0.329655	0.850701	0.145149	0.855784	0.231758	0.504075	1593.5	-1.19584	0.115606	-0.086827	1.04957	-0.292266	0.835245	0.21748	0.53041	2046	-1.23326	0.0816745
32	HB.Repeat.Entries	0.127867	1.07011	-0.152295	0.948541	0.0502758	0.188377	7368	-1.95761	0.129646	0.446745	1.05059	0.127048	0.847807	0.121609	0.404251	1649.5	-1.54805	0.149656	-0.162454	1.01025	-0.390254	0.972073	0.168644	0.503621	2073.5	-1.37657	0.0911658
33	HB.Total.Entries	0.142356	1.03265	-0.148078	0.935517	0.0462599	0.182937	7385.5	-1.99301	0.131991	0.450052	1.01254	0.118414	0.859223	0.109948	0.39863	1657.5	-1.59843	0.154526	-0.137784	0.976081	-0.375089	0.94542	0.186232	0.503621	2063	-1.32181	0.0875389
34	NPP.NoveltyPreference.MovementCounts_GreyWhiteBlack_Total	-0.112263	0.827592	0.179311	0.999622	0.0312523	0.143103	5335	-2.15384	0.142642	-0.240286	0.850018	0.160865	0.906305	0.0594759	0.360021	1103	-1.88466	0.182197	0.00429571	0.795076	0.195024	1.081	0.27468	0.559115	1599	-1.09235	0.0723425
35	NPP.NoveltyPreference.MovementCounts_WhiteVsBlack_Total	-0.112263	0.827592	0.179311	0.999622	0.0312523	0.143103	5335	-2.15384	0.142642	-0.240286	0.850018	0.160865	0.906305	0.0594759	0.360021	1103	-1.88466	0.182197	0.00429571	0.795076	0.195024	1.081	0.27468	0.559115	1599	-1.09235	0.0723425
36	DR_Inf_Total_1p0mgkg	25.8633	14.5956	1.20504	1.99892	1.83e-38	1.59583e-36	12783.5	-12.969	0.858892	28.1721	17.1564	1.46522	2.45924	1.12824e-18	9.8157e-17	2800	-8.82161	0.852817	23.7612	11.5294	0.983399	1.48991	2.73603e-21	2.38034e-19	3618	-9.47236	0.627322
