## Supplementary material for "Microbial glutamate metabolism predicts intravenous cocaine self-administration in Diversity Outbred mice": Sup Table 4

### Sheet: Sheet1
Differential Pathways between ACQ and FACQ by mWGS sequenicng
PWY-4321: L-glutamate degradation IV
	g__Escherichia.s__Escherichia_coli
	g__Lactobacillus.s__Lactobacillus_reuteri
PWY-7094: fatty acid salvage
	g__Escherichia.s__Escherichia_coli
	g__Eubacterium.s__Eubacterium_plexicaudatum
	unclassified
HEMESYN2-PWY: heme biosynthesis II (anaerobic)
	g__Escherichia.s__Escherichia_coli
	unclassified
PWY-6122: 5-aminoimidazole ribonucleotide biosynthesis II
	g__Akkermansia.s__Akkermansia_muciniphila
	g__Anaerotruncus.s__Anaerotruncus_sp_G3_2012
	g__Bifidobacterium.s__Bifidobacterium_pseudolongum
	g__Clostridium.s__Clostridium_sp_ASF502
	g__Enterorhabdus.s__Enterorhabdus_caecimuris
	g__Escherichia.s__Escherichia_coli
	g__Eubacterium.s__Eubacterium_plexicaudatum
PWY-6277: superpathway of 5-aminoimidazole ribonucleotide biosynthesis
	g__Akkermansia.s__Akkermansia_muciniphila
	g__Anaerotruncus.s__Anaerotruncus_sp_G3_2012
	g__Bifidobacterium.s__Bifidobacterium_pseudolongum
	g__Clostridium.s__Clostridium_sp_ASF502
	g__Enterorhabdus.s__Enterorhabdus_caecimuris
PWY-7090: UDP-2,3-diacetamido-2,3-dideoxy-&alpha;-D-mannuronate biosynthesis
	unclassified
PWY-6471: peptidoglycan biosynthesis IV (Enterococcus faecium)
	g__Bifidobacterium.s__Bifidobacterium_pseudolongum
	g__Lactobacillus.s__Lactobacillus_johnsonii
	g__Lactobacillus.s__Lactobacillus_reuteri
	unclassified
PWY-6121: 5-aminoimidazole ribonucleotide biosynthesis I
	g__Akkermansia.s__Akkermansia_muciniphila
	g__Anaerotruncus.s__Anaerotruncus_sp_G3_2012
	g__Bifidobacterium.s__Bifidobacterium_pseudolongum
	g__Clostridium.s__Clostridium_sp_ASF502
	g__Enterorhabdus.s__Enterorhabdus_caecimuris
	g__Escherichia.s__Escherichia_coli
	g__Eubacterium.s__Eubacterium_sp_14_2
	g__Lactobacillus.s__Lactobacillus_reuteri
	g__Oscillibacter.s__Oscillibacter_sp_1_3
	unclassified
PWY-4041: &gamma;-glutamyl cycle
	g__Bifidobacterium.s__Bifidobacterium_pseudolongum
	g__Escherichia.s__Escherichia_coli
	g__Lactobacillus.s__Lactobacillus_reuteri
	unclassified
PWY-5173: superpathway of acetyl-CoA biosynthesis
	g__Escherichia.s__Escherichia_coli
	g__Lactobacillus.s__Lactobacillus_reuteri
	unclassified
